# Brain rhythms control microglial response and cytokine expression via NFκB signaling

**DOI:** 10.1101/2023.03.03.530908

**Authors:** Ashley Prichard, Kristie M. Garza, Avni Shridhar, Christopher He, Sara Bitfaran, Yunmiao Wang, Matthew C. Goodson, Dieter Jaeger, Levi B. Wood, Annabelle C. Singer

## Abstract

Microglia, the brain’s primary immune cells, transform in response to changes in sensory or neural activity, like sensory deprivation. However, little is known about how specific frequencies of neural activity, or brain rhythms, impact microglia and cytokine signaling. Using visual noninvasive flickering sensory stimulation (flicker) to induce electrical neural activity at different frequencies, 40Hz, within the gamma band and 20Hz, within the beta band, we discovered these brain rhythms differentially affect microglial morphology and cytokine expression in healthy animals. We found that flicker induced expression of certain cytokines, including IL-10 and M-CSF, that was independent of microglia. Because NFκB is activated by synaptic activity and regulates cytokines, we hypothesized this pathway plays a causal role in frequency-specific cytokine and microglial responses. Indeed, we found that after flicker, phospho-NFκB co-labeled with neurons more than microglia. Furthermore, inhibition of NFκB signaling by a small molecule inhibitor down-regulated flicker-induced cytokine expression and attenuated flicker-induced changes in microglia morphology. These results reveal a new mechanism through which brain rhythms affect brain function by altering microglia morphology and cytokines via NFκB.

**Teaser:** Frequency-specific brain rhythms regulate cytokine expression, microglia morphology, and microglia-independent expression of M-CSF and IL10 via NFκB.
