## Supplementary material for "Brain rhythms control microglial response and cytokine expression via NFκB signaling": Data S1

### Sheet: Cytokine Signaling
	baseMean	log2FoldChange	lfcSE	stat	pvalue	padj				Pathway:	REACTOME_CYTOKINE_SIGNALING_IN_IMMUNE_SYSTEM
Eif4a3	445.279	-0.213307	0.0857988	-2.48613	0.0129141	0.993885
Sox2	1854.85	-0.256	0.0894952	-2.86049	0.00422985	0.955266
Hsp90b1	4543.43	-0.230513	0.089231	-2.58333	0.00978509	0.993885
Trim46	46.7205	-0.284475	0.161832	-1.75784	0.0787745	0.993885
Crk	179.764	-0.159665	0.0938673	-1.70096	0.0889501	0.993885
Canx	296.259	-0.218085	0.102953	-2.11829	0.0341501	0.993885
Nup54	10.6084	-0.706612	0.357818	-1.97478	0.0482929	0.993885
Nup188	9.82429	-0.568311	0.352686	-1.61138	0.107097	0.993885
Ndc1	816.004	-0.114476	0.066517	-1.72101	0.0852491	0.993885
Psma1	1308.63	-0.112357	0.0627347	-1.791	0.073294	0.993885
Nup35	34.9885	-0.369374	0.206332	-1.7902	0.0734225	0.993885
Ptk2b	14.4939	-0.526673	0.300388	-1.75331	0.0795489	0.993885
App	275.124	-0.11812	0.0818002	-1.444	0.148738	0.993885
Pim1	49.9825	-0.422919	0.211066	-2.00373	0.045099	0.993885
Ubc	1061.62	-0.283449	0.122947	-2.30546	0.0211409	0.993885
Ywhaz	348.59	-0.173607	0.0961777	-1.80507	0.0710642	0.993885
Il17c	6.07954	-0.754781	0.4734	-1.59438	0.110851	0.993885
Kpna4	3708.47	-0.0904308	0.0580828	-1.55693	0.119487	0.993885
Ifnlr1	12.1088	-0.928273	0.424798	-2.18521	0.0288733	0.993885
Psmd6	414.652	-0.130674	0.0834298	-1.56628	0.117283	0.993885
Ube2m	1837.96	-0.0976013	0.0671071	-1.45441	0.145833	0.993885
Tcp1	188.413	-0.128981	0.0965913	-1.33532	0.18177	0.993885
Cd80	14.4916	-0.58459	0.339538	-1.72172	0.0851196	0.993885
Ccl4	2.54316	-1.18603	0.771528	-1.53725	0.124232	0.993885
Psmc4	533.187	-0.0947765	0.0716535	-1.32271	0.185933	0.993885
Abce1	3236.3	-0.0686133	0.0523593	-1.31043	0.19005	0.993885
Psmc2	8.83824	-0.681512	0.427379	-1.59463	0.110794	0.993885
Map2k1	1404.73	-0.109818	0.0755446	-1.45368	0.146034	0.993885
P4hb	3305.39	-0.0689486	0.0545835	-1.26318	0.206526	0.993885
Ube2e1	170.192	-0.133358	0.104358	-1.27789	0.201288	0.993885
Arf1	916.501	-0.0982083	0.0731929	-1.34177	0.17967	0.993885
Uba3	29.0595	-0.27539	0.216648	-1.27114	0.203679	0.993885
Hsp90aa1	17584.3	-0.113225	0.0749379	-1.51091	0.130811	0.993885
Hras	453.507	-0.171983	0.109764	-1.56684	0.117151	0.993885
Psma4	168.136	-0.141303	0.10571	-1.33669	0.181322	0.993885
Il1a	21.1414	-0.339929	0.262504	-1.29495	0.195337	0.993885
Ppp2cb	1194.99	-0.190549	0.120356	-1.58321	0.113374	0.993885
Nup153	133.493	-0.180781	0.127843	-1.41409	0.157337	0.993885
Psma7	323.642	-0.137322	0.0974301	-1.40944	0.158705	0.993885
Eloc	352.24	-0.182072	0.114377	-1.59186	0.111416	0.993885
Cdc42	3.53906	-0.707082	0.6037	-1.17125	0.2415	0.993885
Psma6	527.5	-0.126576	0.0905432	-1.39796	0.162125	0.993885
Ppia	20158.8	-0.112553	0.0789792	-1.4251	0.154128	0.993885
Elk1	2950.05	-0.103047	0.076673	-1.34398	0.178955	0.993885
Rplp0	1236.1	-0.102573	0.0759504	-1.35053	0.176847	0.993885
Map3k7	4.59426	-0.677914	0.52664	-1.28724	0.19801	0.993885
Cxcl10	6.22736	-1.02592	0.707182	-1.45071	0.146861	0.993885
Nup133	31.1862	-0.282259	0.231001	-1.22189	0.221748	0.993885
Taldo1	866.301	-0.11389	0.0873301	-1.30413	0.192188	0.993885
Nup62	1045.5	-0.121496	0.0893219	-1.3602	0.173766	0.993885
Akt2	164.715	-0.16579	0.125815	-1.31773	0.187594	0.993885
Irf3	164.31	-0.186516	0.136069	-1.37074	0.170455	0.993885
Ranbp2	588.565	-0.0921253	0.0777522	-1.18486	0.236074	0.993885
Adar	33.7307	-0.236445	0.211183	-1.11962	0.262876	0.993885
Psmc5	368.543	-0.100196	0.0870297	-1.15129	0.249615	0.993885
Pde12	330.638	-0.109583	0.0925173	-1.18446	0.236231	0.993885
Snrpa1	384.761	-0.131185	0.102578	-1.27888	0.20094	0.993885
Junb	2137.75	-0.292423	0.228914	-1.27743	0.201449	0.993885
Psmd12	688.616	-0.0910997	0.0786205	-1.15873	0.246567	0.993885
Fos	1047.03	-0.416233	0.342076	-1.21678	0.223686	0.993885
Ppp2ca	12609.8	-0.0743661	0.0646836	-1.14969	0.250272	0.993885
Rbx1	4654.17	-0.0653568	0.0595296	-1.09789	0.272254	0.993885
Rps27a	592.642	-0.140093	0.10553	-1.32752	0.184338	0.993885
Pak2	134.59	-0.171536	0.147307	-1.16448	0.244228	0.993885
Rap1b	3193.48	-0.0772103	0.0683016	-1.13043	0.258295	0.993885
Stat2	1089.47	-0.0934693	0.0811087	-1.15239	0.249159	0.993885
Vcam1	504.384	-0.174088	0.123405	-1.4107	0.158333	0.993885
Ip6k2	7.24456	-1.40881	0.624625	-2.25545	0.024105	0.993885
S1pr1	7316.54	-0.0743795	0.0684631	-1.08642	0.277294	0.993885
Peli2	6.92991	-0.35508	0.404067	-0.878764	0.379529	0.993885
Psma5	1008.49	-0.0925849	0.0833252	-1.11113	0.266514	0.993885
Psmc3	1051.2	-0.0677985	0.0669072	-1.01332	0.310906	0.993885
Sem1	1543.93	-0.097807	0.0845614	-1.15664	0.24742	0.993885
Map2k3	520.936	-0.084197	0.0809334	-1.04032	0.298189	0.993885
Jun	2704.6	-0.184696	0.140804	-1.31172	0.189613	0.993885
Ptgs2	934.402	-0.307117	0.279098	-1.10039	0.271162	0.993885
Lbp	80.3291	-1.43422	0.69935	-2.05079	0.0402875	0.993885
Ppp2r1b	686.465	-0.109866	0.0960101	-1.14431	0.252494	0.993885
Psmc1	998.827	-0.069514	0.0716199	-0.970596	0.33175	0.993885
Bst2	44.8903	-0.406301	0.266953	-1.522	0.12801	0.993885
Mtap	407.048	-0.0835167	0.087621	-0.953159	0.34051	0.993885
Psmb5	366.349	-0.11362	0.104616	-1.08606	0.27745	0.993885
Psme1	455.922	-0.0992145	0.0950976	-1.04329	0.296813	0.993885
Kpnb1	8954.34	-0.0403449	0.0491035	-0.821629	0.411288	0.993885
Elob	1074.02	-0.0780998	0.079571	-0.981511	0.326341	0.993885
Mif	3376.73	-0.0783216	0.0767338	-1.02069	0.307401	0.993885
Traf3	21.357	-0.172793	0.235017	-0.735236	0.462196	0.993885
Smad3	318.608	-0.112892	0.114334	-0.987394	0.323449	0.993885
Txlna	116.769	-0.152779	0.154967	-0.985885	0.324189	0.993885
Nkiras1	114.243	-0.114824	0.127224	-0.902531	0.366775	0.993885
Hspa9	4972.31	-0.0619705	0.0683198	-0.907065	0.364372	0.993885
Cdkn1a	227.648	-0.240028	0.196147	-1.22371	0.22106	0.993885
Sumo1	4785.9	-0.0746396	0.0767693	-0.972258	0.330922	0.993885
Cdkn1b	1949.2	-0.0667154	0.0739272	-0.902447	0.36682	0.993885
Psmb7	749.91	-0.121912	0.114216	-1.06738	0.285801	0.993885
Psmb3	623.948	-0.0908254	0.0939419	-0.966826	0.333631	0.993885
Socs3	240.049	-0.120167	0.11981	-1.00298	0.315869	0.993885
Hmox1	124.164	-0.109151	0.12658	-0.862308	0.388518	0.993885
Plcg1	156.75	-0.0719025	0.102064	-0.704487	0.481129	0.993885
Psmb2	33.2358	-0.147985	0.200193	-0.739211	0.459779	0.993885
Il20rb	36.2131	-1.03396	0.768905	-1.34471	0.178717	0.993885
Sos1	154.351	-0.128726	0.141932	-0.906957	0.36443	0.993885
Fbxw11	67.047	-0.0918961	0.140636	-0.653432	0.513478	0.993885
Sos2	49.1645	-0.162784	0.188845	-0.861997	0.388689	0.993885
Il17rb	4.52921	-0.455229	0.562642	-0.809091	0.418463	0.993885
Ifngr2	1329.15	-0.050295	0.0672954	-0.747376	0.454837	0.993885
Psmd7	2723.09	-0.0467061	0.0624847	-0.747481	0.454773	0.993885
Sh2b3	29.5694	-0.18079	0.227971	-0.793039	0.427755	0.993885
Psmf1	8.27178	-0.222742	0.370933	-0.600489	0.54818	0.993885
Stxbp2	2.89719	-0.49643	0.70496	-0.704196	0.481311	0.993885
Myd88	220.781	-0.0899971	0.108844	-0.826847	0.408324	0.993885
Trim2	92.1846	-0.203541	0.211552	-0.962133	0.335983	0.993885
Ifit3	24.8113	-0.206176	0.25509	-0.808248	0.418948	0.993885
H3c4	3.17853	-0.450487	0.660751	-0.68178	0.495378	0.993885
Il1rap	1218.45	-0.0825761	0.10218	-0.80814	0.41901	0.993885
Il34	5.72037	-0.392391	0.5405	-0.725978	0.467852	0.993885
Akt1	18.1854	-0.169518	0.26599	-0.63731	0.523923	0.993885
Irs2	4363.54	-0.131988	0.151361	-0.872008	0.383204	0.993885
Edaradd	9.89716	-0.372923	0.506382	-0.736446	0.461459	0.993885
Rala	3440.67	-0.0470562	0.0691605	-0.680392	0.496256	0.993885
Ptprj	15.0598	-0.25719	0.35912	-0.716168	0.473888	0.993885
Hnrnpa2b1	74.1612	-0.0687991	0.134521	-0.511438	0.609045	0.99423
Mid1	51.9029	-0.205341	0.240581	-0.853522	0.39337	0.993885
Sod1	1159.57	-0.04931	0.0761361	-0.647656	0.517208	0.993885
Kras	16.283	-0.252563	0.349042	-0.72359	0.469318	0.993885
Ubb	9701.7	-0.0463507	0.0718137	-0.64543	0.518649	0.993885
Ptpn9	2086.55	-0.0476998	0.0746951	-0.638594	0.523087	0.993885
Traf6	34.2262	-0.10833	0.196546	-0.551167	0.581519	0.99423
Hmgb1	1039.67	-0.0294615	0.058054	-0.507484	0.611816	0.99423
Psmb6	109.516	-0.0727158	0.125839	-0.577847	0.563367	0.99423
Tab1	16.3968	-0.149361	0.277565	-0.538112	0.590499	0.99423
Fpr1	5.37083	-0.381837	0.541895	-0.704633	0.481039	0.993885
Cd86	5.37197	-0.381371	0.559548	-0.68157	0.495511	0.993885
Uba52	1807.85	-0.0686864	0.100427	-0.683942	0.494012	0.993885
Prtn3	15.9006	-0.24424	0.3765	-0.648711	0.516525	0.993885
Trim26	17.0532	-0.156863	0.282644	-0.554984	0.578906	0.99423
Ifngr1	262.999	-0.0436757	0.0857564	-0.5093	0.610542	0.99423
Tnfsf9	5.02081	-0.284491	0.531842	-0.534917	0.592707	0.99423
Grb2	512.851	-0.0585168	0.0960913	-0.608971	0.542544	0.993885
Nfkb1	10.7536	-0.19131	0.363483	-0.526324	0.598663	0.99423
Eif4e3	50.0571	-0.114295	0.19069	-0.599376	0.548922	0.993885
Rps6ka2	6.99847	-0.145702	0.395145	-0.368731	0.712328	0.99423
Psmb9	7.63335	-0.269308	0.459954	-0.58551	0.558205	0.99423
Tyk2	10.6703	-0.211213	0.372039	-0.567716	0.570228	0.99423
Mapkapk2	1361.12	-0.0300458	0.0631443	-0.475828	0.634197	0.99423
Nup205	62.0138	-0.0830545	0.162024	-0.512607	0.608226	0.99423
Il22	3.11403	-0.397781	0.771075	-0.515878	0.605939	0.99423
Fgf2	331.969	-0.0659771	0.112186	-0.588105	0.556462	0.99423
Mapk11	3324.4	-0.0518728	0.0930562	-0.557435	0.57723	0.99423
Dusp4	787.212	-0.136758	0.272517	-0.501834	0.615784	0.99423
Bola2	406.049	-0.0763061	0.129122	-0.59096	0.554547	0.99423
Il6st	134.849	-0.0747921	0.141641	-0.52804	0.597471	0.99423
Sec13	728.981	-0.0356835	0.0766923	-0.465281	0.64173	0.99423
S100b	5567.12	-0.0678623	0.114504	-0.592662	0.553407	0.99423
Psmd14	1527.35	-0.0462446	0.0870261	-0.531388	0.59515	0.99423
Vrk3	25.4093	-0.203386	0.31627	-0.643077	0.520174	0.993885
Psmb4	869.088	-0.0341522	0.0755662	-0.451951	0.651304	0.99423
Psmb1	1424.43	-0.0340899	0.0719057	-0.474092	0.635434	0.99423
Kpna2	234.572	-0.0557494	0.113582	-0.490831	0.623546	0.99423
Ccl5	3.61035	-0.402028	0.732076	-0.549162	0.582894	0.99423
Map3k14	173.899	-0.072777	0.144977	-0.501991	0.615674	0.99423
Psmd8	1289.42	-0.0399906	0.0854532	-0.467982	0.639797	0.99423
Irf1	19.0286	-0.118994	0.283955	-0.419061	0.675172	0.99423
Oprd1	1754.71	-0.0388176	0.088126	-0.440479	0.65959	0.99423
Jak1	37.9826	-0.0919248	0.216693	-0.424216	0.671408	0.99423
Nedd4	287.845	-0.0631321	0.13045	-0.483956	0.628417	0.99423
Mcl1	4402.01	-0.0355557	0.082172	-0.432699	0.665234	0.99423
Ppp2r1a	8005.27	-0.0192343	0.0534145	-0.360095	0.718776	0.99423
Psmd13	1061.82	-0.0304688	0.077116	-0.395103	0.692767	0.99423
Psme2	83.3455	-0.086727	0.18437	-0.470395	0.638073	0.99423
Csf3r	19.6575	-0.103446	0.275161	-0.375949	0.706955	0.99423
Trim35	7204.18	-0.0161778	0.051503	-0.314114	0.753435	0.99423
Bcl2	1738.91	-0.0313998	0.084572	-0.371279	0.710429	0.99423
Map2k6	12.0961	-0.118947	0.361078	-0.329423	0.741836	0.99423
Brwd1	2898.13	-0.028211	0.0786032	-0.358904	0.719667	0.99423
Cntf	27.92	-0.0948395	0.254332	-0.372896	0.709226	0.99423
Ptpn13	112.413	-0.0366158	0.1216	-0.301116	0.763326	0.99423
Psma2	694.454	-0.0252713	0.0827718	-0.305313	0.760128	0.99423
Rae1	115.895	-0.0336798	0.122888	-0.274068	0.784033	0.994868
Nup107	38.1962	-0.0648653	0.220128	-0.29467	0.768246	0.99423
Psmb10	285.093	-0.0416083	0.129257	-0.321905	0.747525	0.99423
Tnfrsf25	2.76063	-0.222305	0.780485	-0.28483	0.775775	0.994714
Ager	15.6935	-0.0791419	0.289177	-0.27368	0.784331	0.994868
H3c14	5.23849	-0.156338	0.543188	-0.287815	0.773488	0.994323
Il1r1	3.82562	-0.219593	0.690835	-0.317865	0.750587	0.99423
Tnfsf13b	2.90331	-0.213492	0.788469	-0.270768	0.78657	0.994868
Psme3	5.16629	-0.198776	0.74339	-0.267391	0.789168	0.994868
Tnfrsf1a	246.273	-0.0397517	0.137696	-0.288693	0.772816	0.99423
Cxcl1	2.75923	-0.223728	0.856597	-0.261182	0.793952	0.994868
Ndn	4006.25	-0.0667303	0.245569	-0.271737	0.785824	0.994868
Stat1	18.0321	-0.0797935	0.306398	-0.260424	0.794536	0.994868
Dusp3	4334.49	-0.0223084	0.0862412	-0.258674	0.795887	0.994868
Osm	5.30092	-0.116571	0.512525	-0.227445	0.820078	0.995802
Sdc1	7.35718	-0.113121	0.485211	-0.233138	0.815655	0.995802
Ikbkb	336.129	-0.0160582	0.08291	-0.193682	0.846425	0.995802
Aip	88.3528	-0.0319707	0.150765	-0.212057	0.832062	0.995802
Irf9	25.0304	-0.0662779	0.291577	-0.227308	0.820184	0.995802
Tnip2	436.367	-0.0250193	0.121029	-0.206722	0.836227	0.995802
Ccl22	8.559	-0.0711248	0.439135	-0.161966	0.871333	0.996608
Fscn1	8716.69	-0.0188973	0.104777	-0.180358	0.856871	0.996197
Tab3	5.09439	-0.0802361	0.507621	-0.158063	0.874407	0.996608
Chuk	358.656	-0.0122905	0.0842776	-0.145834	0.884053	0.996608
Birc5	127.66	-0.0247784	0.148255	-0.167134	0.867264	0.996608
Bcl6	88.9432	-0.0359521	0.19356	-0.185741	0.852648	0.996159
Cul1	340.001	-0.0137684	0.0947187	-0.145361	0.884426	0.996608
Pin1	17.4512	-0.034733	0.27982	-0.124126	0.901215	0.997467
Tbk1	999.572	-0.00916593	0.0710262	-0.12905	0.897318	0.997467
Tnfrsf11a	18.8014	-0.0440946	0.314873	-0.140039	0.888629	0.99681
Flna	76.9405	-0.016558	0.148978	-0.111144	0.911502	0.997985
Kpna3	4475.09	-0.00684782	0.0627702	-0.109093	0.913128	0.997985
Pias1	1743.93	-0.00862257	0.0781081	-0.110393	0.912098	0.997985
Cbl	3.60817	-0.0572023	0.615202	-0.0929812	0.925918	0.997985
Nup160	54.0896	-0.0114689	0.156383	-0.0733384	0.941537	0.998012
Alox15	412.571	-0.0130056	0.125116	-0.103949	0.91721	0.997985
Il12a	5.02317	-0.0406187	0.534241	-0.0760306	0.939395	0.998012
Tollip	180.672	-0.0121806	0.160873	-0.0757159	0.939645	0.998012
Isg15	21.1389	-0.00996869	0.232755	-0.0428292	0.965838	0.998873
Il25	7.29412	-0.0289275	0.558886	-0.0517593	0.958721	0.998163
Psmd3	2553.41	-0.00315574	0.0726034	-0.0434654	0.965331	0.998873
Stat4	4.09966	0.000849885	0.570923	0.00148862	0.998812	0.999948
Pik3ca	2248.26	0.00141186	0.071341	0.0197904	0.984211	0.999948
Ptafr	77.1601	0.00207873	0.140723	0.0147717	0.988214	0.999948
Egr1	15141	0.0165731	0.220619	0.0751211	0.940118	0.998012
Ifit2	13.3635	0.0153073	0.296104	0.0516958	0.958771	0.998163
Ppm1b	4004.01	0.00419485	0.0671885	0.062434	0.950217	0.998163
Psmd1	1234.06	0.00283555	0.0555525	0.0510428	0.959291	0.998163
Ptpn4	5.87	0.0343478	0.50385	0.0681707	0.94565	0.998163
Stat6	435.411	0.00395215	0.0728157	0.054276	0.956715	0.998163
Gsto1	427.969	0.00480183	0.0814142	0.0589803	0.952968	0.998163
Mef2c	663.12	0.0228336	0.31801	0.0718015	0.94276	0.998163
Il17ra	3.7427	0.0550341	0.652884	0.0842939	0.932823	0.997985
Ltb	3.60641	0.056598	0.657746	0.0860485	0.931428	0.997985
Trim45	10.603	0.0379131	0.383532	0.0988524	0.921255	0.997985
Psmd10	25.8689	0.01574	0.214119	0.0735106	0.9414	0.998012
Rorc	7.70478	0.0813763	0.603283	0.134889	0.8927	0.996999
Cfl1	23746.9	0.00875998	0.0707642	0.123791	0.901481	0.99751
Gbp2	67.9747	0.0389904	0.241511	0.161444	0.871744	0.996608
Cebpd	144.605	0.041178	0.283281	0.145361	0.884426	0.996608
Csf1r	1278.64	0.0112284	0.0864644	0.129861	0.896676	0.997467
Ikbkg	36.5076	0.0433818	0.272127	0.159417	0.87334	0.996608
Ifnar2	40.6177	0.028559	0.202031	0.14136	0.887586	0.996802
Il10rb	15.6232	0.0379071	0.295513	0.128276	0.897931	0.997467
Rps6ka1	3.54206	0.114928	0.707112	0.162531	0.870888	0.996608
Hnrnpdl	4806.23	0.00642913	0.0498475	0.128976	0.897377	0.997467
Crlf2	78.4489	0.0432088	0.239897	0.180114	0.857063	0.996197
Ptpn2	1675.15	0.0209442	0.109836	0.190686	0.848771	0.995802
Ifitm2	2.96767	0.140708	0.809959	0.173722	0.862084	0.996197
Tnfrsf1b	71.1945	0.0359097	0.190884	0.188123	0.85078	0.996026
Map2k4	50.991	0.0274027	0.169398	0.161765	0.871491	0.996608
Irak3	3.53604	0.114967	0.631948	0.181924	0.855642	0.996197
Csf2ra	7.49233	0.107683	0.473741	0.227304	0.820187	0.995802
Psmd9	792.188	0.0174012	0.0824117	0.211149	0.832771	0.995802
F13a1	6.28925	0.0981947	0.48772	0.201334	0.840437	0.995802
Il12rb2	821.338	0.0271544	0.113487	0.239274	0.810893	0.995802
Itgb1	1819.87	0.0130874	0.0673628	0.194283	0.845955	0.995802
Irs1	1256.09	0.0228855	0.0950926	0.240665	0.809814	0.995802
Ube2n	5764.05	0.0133332	0.0596786	0.223418	0.823211	0.995802
Eif2ak2	261.232	0.0223245	0.0992317	0.224974	0.822	0.995802
Samhd1	19.0949	0.0421788	0.243163	0.173459	0.862291	0.996197
Jak2	441.371	0.053961	0.153237	0.35214	0.724734	0.99423
Stat5b	167.748	0.030083	0.110777	0.271564	0.785957	0.994868
Rora	81.9262	0.0565115	0.177195	0.318923	0.749785	0.99423
Psmd2	7.42141	0.136832	0.465268	0.294094	0.768686	0.99423
Anxa2	29.977	0.107795	0.2868	0.375855	0.707025	0.99423
Stx1a	9.4685	0.129368	0.398637	0.324526	0.74554	0.99423
Nfkb2	233.431	0.0348958	0.108752	0.320876	0.748305	0.99423
Map3k3	216.129	0.06883	0.173753	0.396136	0.692004	0.99423
Cish	39.6719	0.0755544	0.218673	0.345514	0.729708	0.99423
Foxo3	69.5074	0.044175	0.148621	0.297233	0.766289	0.99423
Vim	525.279	0.0710324	0.158923	0.446961	0.654903	0.99423
Hgf	236.837	0.0473821	0.125866	0.376449	0.706583	0.99423
Pml	94.8222	0.0620801	0.161679	0.383972	0.701	0.99423
Vamp2	68054	0.0220652	0.0623178	0.354075	0.723283	0.99423
Csk	19.087	0.0638506	0.246206	0.259338	0.795374	0.994868
Il15	3.17852	0.192238	0.606518	0.316953	0.751279	0.99423
Irf2	239.172	0.0396912	0.105029	0.377907	0.7055	0.99423
Ube2d3	480.004	0.0377345	0.0930311	0.405612	0.685028	0.99423
Psmd11	1714.2	0.0375201	0.0895564	0.418955	0.675249	0.99423
Foxo1	1622.28	0.050591	0.111889	0.452153	0.651158	0.99423
Tnfsf12	266.853	0.0478886	0.110786	0.432264	0.66555	0.99423
Prkaca	853.174	0.0304603	0.0770906	0.395124	0.692751	0.99423
Eif4e	62.1308	0.10861	0.218985	0.495969	0.619916	0.99423
Camk2d	5.72368	0.17793	0.467079	0.380942	0.703246	0.99423
Ptpn14	53.0775	0.144051	0.288267	0.499713	0.617277	0.99423
Tnfrsf11b	5.72426	0.247724	0.552834	0.448098	0.654083	0.99423
Btrc	10.387	0.137763	0.350602	0.392933	0.694369	0.99423
Socs5	260.11	0.0525051	0.112441	0.466958	0.64053	0.99423
Trim21	8.34627	0.244621	0.474594	0.515433	0.606251	0.99423
Stx3	115.996	0.0687783	0.14294	0.48117	0.630395	0.99423
B2m	2060.01	0.0502162	0.102242	0.491149	0.623321	0.99423
Pik3cb	41.7959	0.0725139	0.179257	0.404525	0.685827	0.99423
Dusp7	4325.06	0.0468914	0.0898729	0.521752	0.601843	0.99423
Mapk1	1340.91	0.0278834	0.064264	0.433888	0.66437	0.99423
Mef2a	5.86743	0.173312	0.454926	0.380968	0.703227	0.99423
Ube2l6	303.204	0.0679044	0.120574	0.563174	0.573316	0.99423
Arih1	398.671	0.101666	0.153203	0.663607	0.506942	0.993885
Sod2	6988.66	0.0567629	0.0985253	0.576125	0.56453	0.99423
Muc1	5.52012	0.295994	0.550726	0.537461	0.590949	0.99423
Psme4	35.5623	0.108983	0.203223	0.536274	0.591769	0.99423
Maoa	1025.54	0.0256954	0.0584022	0.439973	0.659957	0.99423
Gbp3	5.44015	0.263491	0.505402	0.521348	0.602124	0.99423
Trim17	85.4671	0.102425	0.165859	0.617546	0.536875	0.993885
Twist1	41.2218	0.24187	0.332364	0.727727	0.466781	0.993885
Pik3r1	630.164	0.0772728	0.113905	0.678396	0.49752	0.993885
Ptprz1	2875.47	0.0487947	0.0782428	0.623632	0.532869	0.993885
Oas3	63.6937	0.0991018	0.16396	0.604426	0.545561	0.993885
Mapk3	2906.7	0.0913681	0.123704	0.738603	0.460148	0.993885
Col1a2	336.888	0.150764	0.18205	0.828149	0.407586	0.993885
Bcl2l1	145.728	0.051149	0.102938	0.496894	0.619264	0.99423
Ccr5	10.4619	0.194351	0.345029	0.56329	0.573238	0.99423
Xaf1	9.62413	0.338726	0.454164	0.745824	0.455774	0.993885
Lmnb1	260.445	0.0543609	0.091263	0.595652	0.551408	0.99423
Uba7	11.3814	0.233021	0.361883	0.643911	0.519633	0.993885
Il5	5.8021	0.35061	0.497869	0.704223	0.481294	0.993885
Jak3	21.7618	0.15028	0.243346	0.617554	0.536869	0.993885
Tnfsf15	3.39037	0.735863	0.929322	0.791828	0.428461	0.993885
Zeb1	156.142	0.148607	0.172916	0.859415	0.390112	0.993885
Nup43	14.1454	0.32016	0.381434	0.839358	0.401269	0.993885
Ube2d1	3.03633	0.611906	0.755324	0.810125	0.417868	0.993885
Cntfr	372.355	0.202151	0.292461	0.691205	0.489437	0.993885
Pitpna	1050.96	0.0409335	0.0637257	0.642339	0.520653	0.993885
Nup214	122.118	0.0842274	0.121998	0.690399	0.489944	0.993885
Ifi35	28.2063	0.194688	0.243526	0.799457	0.424025	0.993885
Socs1	7.91853	0.310892	0.426996	0.728092	0.466557	0.993885
Ifitm3	138.443	0.141025	0.157177	0.89724	0.369591	0.993885
Nkiras2	160.691	0.0721675	0.104973	0.687489	0.491774	0.993885
Tslp	6.29437	0.357534	0.493925	0.723864	0.469149	0.993885
Il1rapl1	1027.05	0.109358	0.120442	0.907974	0.363892	0.993885
Socs6	27.6517	0.184225	0.231972	0.794169	0.427097	0.993885
Psmc6	600.428	0.0768251	0.0900687	0.852961	0.393681	0.993885
Lcn2	7.28949	1.14944	1.03742	1.10798	0.267871	0.993885
Anxa1	59.4457	0.402495	0.428911	0.938412	0.348033	0.993885
Nup155	620.99	0.0543143	0.0713366	0.761381	0.44643	0.993885
Ptpn5	28.9882	0.211312	0.233644	0.904419	0.365773	0.993885
Sigirr	2.96653	0.849744	0.885846	0.959246	0.337435	0.993885
Nup93	3990.22	0.0886239	0.0918496	0.964881	0.334604	0.993885
Pik3r2	14.2021	0.245319	0.309772	0.791934	0.428399	0.993885
Alox5	2.89592	0.644536	0.749851	0.859552	0.390036	0.993885
Akt3	26.445	0.231324	0.247504	0.934628	0.34998	0.993885
Atf1	94.0111	0.121319	0.134978	0.898811	0.368753	0.993885
Seh1l	507.038	0.076169	0.0868364	0.877155	0.380402	0.993885
Lifr	4.02975	0.459416	0.566033	0.811642	0.416997	0.993885
Icam1	76.8083	0.132473	0.14923	0.887707	0.374699	0.993885
Trim8	1134.93	0.0893566	0.0928192	0.962696	0.3357	0.993885
Psmb8	31.8822	0.185459	0.213296	0.869489	0.384579	0.993885
Irf8	4.67018	0.530179	0.558154	0.949879	0.342174	0.993885
Il21r	21.9266	0.297834	0.29526	1.00872	0.31311	0.993885
Il33	79.7988	0.224951	0.201355	1.11719	0.263915	0.993885
Hnrnpf	280.852	0.0691848	0.0857857	0.806484	0.419964	0.993885
H3c13	6.7821	0.301799	0.409968	0.736152	0.461638	0.993885
Mmp9	7.00135	0.441034	0.451619	0.976561	0.328786	0.993885
Pou2f1	2823.88	0.142984	0.125492	1.13939	0.25454	0.993885
Ptpn12	63.8369	0.169085	0.163587	1.0336	0.301321	0.993885
Kpna1	22.6172	0.362861	0.292538	1.24039	0.214832	0.993885
Psma8	20.7166	0.246187	0.255433	0.9638	0.335146	0.993885
Nfkbib	57.1048	0.171696	0.169645	1.01209	0.311496	0.993885
Il18	2.82705	0.585199	0.646876	0.904655	0.365648	0.993885
Rps6ka3	22.4969	0.235568	0.248292	0.948753	0.342746	0.993885
Ccl3	5.02193	0.531782	0.536802	0.990647	0.321858	0.993885
Ptpn23	221.105	0.140371	0.119608	1.17359	0.240561	0.993885
Il18bp	391.928	0.11982	0.0997431	1.20129	0.229639	0.993885
Camk2b	52.85	0.273619	0.21105	1.29646	0.194816	0.993885
Casp1	17.8122	0.416189	0.322211	1.29167	0.196473	0.993885
Aaas	36.8993	0.198682	0.191472	1.03765	0.299431	0.993885
Ifi30	46.2587	0.264169	0.218072	1.21139	0.225747	0.993885
Relb	171.997	0.105199	0.102117	1.03018	0.302926	0.993885
Camk2g	17.9504	0.366161	0.299705	1.22174	0.221808	0.993885
Inppl1	63.2881	0.177249	0.156508	1.13253	0.257414	0.993885
Ptpn6	11.8258	0.573863	0.429876	1.33495	0.181893	0.993885
Skp1	5.37942	0.614185	0.520626	1.1797	0.238118	0.993885
Pdcd4	1091.24	0.0870702	0.0732261	1.18906	0.234416	0.993885
Socs2	91.5512	0.265777	0.1858	1.43044	0.15259	0.993885
Birc3	6.72098	0.459244	0.424765	1.08117	0.27962	0.993885
Ppp2r5d	144.85	0.0941713	0.098739	0.95374	0.340216	0.993885
Sh2b1	4.80763	0.514573	0.499501	1.03017	0.302929	0.993885
Msn	969.687	0.10194	0.0795935	1.28075	0.200281	0.993885
Ccr1	9.55055	0.718737	0.529307	1.35788	0.174501	0.993885
Cnn2	231.384	0.161658	0.114726	1.40907	0.158813	0.993885
Il13ra1	221.798	0.199972	0.131374	1.52216	0.127968	0.993885
Eif4g3	25.009	0.59449	0.308784	1.92526	0.0541969	0.993885
Nup85	4.7365	0.47754	0.478927	0.997104	0.318714	0.993885
Flt3	158.011	0.283345	0.162492	1.74374	0.0812042	0.993885
Nfkbia	666.483	0.263097	0.145549	1.80761	0.0706667	0.993885
Atf2	319.315	0.241498	0.139157	1.73544	0.0826631	0.993885
Pom121	26.4458	0.340621	0.233146	1.46098	0.144021	0.993885
Batf	4.66915	1.00008	0.66444	1.50514	0.132287	0.993885
Syk	152.682	0.155138	0.109312	1.41922	0.155836	0.993885
Havcr2	178.854	0.220322	0.128446	1.71529	0.086292	0.993885
Ccl19	4.87401	0.72659	0.521708	1.39271	0.163706	0.993885
Gbp5	49.7822	0.411618	0.22593	1.82189	0.0684722	0.993885
Sqstm1	336.37	0.24942	0.12785	1.95088	0.0510715	0.993885
Ifnar1	3077.19	0.0932674	0.0594923	1.56772	0.116946	0.993885
Clcf1	4.52859	0.93095	0.568469	1.63765	0.101496	0.993885
Il15ra	206.11	0.210747	0.112793	1.86843	0.0617017	0.993885
Nup210	681.812	0.11679	0.0684822	1.70541	0.0881178	0.993885
Il22ra1	44.9703	0.345875	0.185962	1.85992	0.0628964	0.993885
Dusp6	13.9939	0.53146	0.318631	1.66795	0.0953261	0.993885
Il2ra	51.3316	0.326794	0.181661	1.79892	0.0720314	0.993885
Rsad2	85.5577	0.673756	0.244621	2.75428	0.00588214	0.972925
Sp100	34.7842	0.365652	0.202279	1.80766	0.0706594	0.993885
Smarca4	24.3277	0.542322	0.287047	1.88931	0.0588497	0.993885
Tab2	37.195	0.351751	0.198758	1.76975	0.0767693	0.993885
Rag1	11.3773	0.599897	0.336684	1.78178	0.0747848	0.993885
Fyn	11.0308	0.40936	0.316293	1.29424	0.195581	0.993885
Sla	24.2547	0.397818	0.231065	1.72167	0.085129	0.993885
Lcp1	3.60196	1.00037	0.582427	1.71758	0.0858725	0.993885
Nup50	520.692	0.180997	0.0878222	2.06095	0.0393079	0.993885
Rapgef1	5.15842	1.03044	0.51334	2.00733	0.0447144	0.993885
Gbp7	4.4549	1.55464	0.635035	2.44811	0.0143607	0.993885
Birc2	27.6444	0.514079	0.229044	2.24446	0.024803	0.993885
Snap25	397.741	0.251678	0.103259	2.43736	0.014795	0.993885
Rhou	3163.45	0.221499	0.0857213	2.58394	0.00976775	0.993885
Oprm1	9.53951	0.720369	0.356288	2.02187	0.0431894	0.993885
Gbp6	6.08272	0.899235	0.452174	1.98869	0.0467354	0.993885
Psma3	44.7028	0.320114	0.167327	1.9131	0.0557349	0.993885
Shc1	53.7974	0.571537	0.183762	3.11021	0.00186958	0.703044
Psmb11	172.535	0.193799	0.0943064	2.05499	0.0398801	0.993885
Ifit1	82.9643	0.463146	0.15214	3.0442	0.002333	0.790395
Irak4	45.6057	0.400315	0.165494	2.41891	0.015567	0.993885
Usp18	20.919	0.654691	0.252743	2.59034	0.00958808	0.993885
Casp3	27.0072	0.425513	0.202946	2.09668	0.036022	0.993885

### Sheet: Complement
	baseMean	log2FoldChange	lfcSE	stat	pvalue	padj				Pathway:	REACTOME_COMPLEMENT_CASCADE
Masp2	103.836	-0.399163	0.248473	-1.60646	0.108173	0.993885
Pros1	17.1835	-0.202776	0.279667	-0.72506	0.468415	0.993885
C6	26.7885	-0.175004	0.241211	-0.725523	0.468131	0.993885
Cfp	99.9787	-0.0411731	0.115604	-0.356156	0.721724	0.99423
Clu	1776.43	-0.0457589	0.0918643	-0.498114	0.618404	0.99423
Cd55	547.826	-0.0271062	0.0829367	-0.32683	0.743797	0.99423
Cpn2	9.26975	-0.112385	0.400976	-0.280279	0.779264	0.994868
C1qc	95.6155	-0.0389067	0.168693	-0.230636	0.817597	0.995802
Cfh	182.903	-0.0552386	0.208636	-0.264761	0.791194	0.994868
Masp1	257.435	-0.00954562	0.097809	-0.0975945	0.922254	0.997985
Gzmm	6.78767	-0.000185957	0.448151	-0.000414943	0.999669	0.999948
C1qa	671.154	0.00347756	0.100216	0.0347006	0.972318	0.999948
Cd46	133.854	0.0221552	0.165309	0.134023	0.893384	0.996999
C1qb	553.97	0.0292982	0.152339	0.192323	0.847489	0.995802
Serping1	6.79049	0.179433	0.424647	0.422545	0.672627	0.99423
F2	34.8481	0.110699	0.209695	0.527905	0.597565	0.99423
C2	29.6439	0.184548	0.295005	0.625576	0.531593	0.993885
C3ar1	98.2702	0.0916008	0.137904	0.664236	0.506539	0.993885
Vtn	393.09	0.105261	0.12001	0.877106	0.380429	0.993885
C8g	191.294	0.0857801	0.104833	0.818258	0.41321	0.993885
Cfhr1	18.8845	0.291885	0.251182	1.16205	0.245216	0.993885
Cd81	2518.58	0.0877519	0.0591512	1.48352	0.137937	0.993885

### Sheet: Cellular Stress
	baseMean	log2FoldChange	lfcSE	stat	pvalue	padj				Pathway:	BIOCARTA_STRESS_PATHWAY
Map4k2	4.3133	-0.624484	0.50087	-1.2468	0.212472	0.993885
Casp2	661.18	-0.0874446	0.0688337	-1.27037	0.203951	0.993885
Map2k3	520.936	-0.084197	0.0809334	-1.04032	0.298189	0.993885
Jun	2704.6	-0.184696	0.140804	-1.31172	0.189613	0.993885
Map3k1	6.99939	-0.145978	0.384959	-0.379204	0.704536	0.99423
Nfkb1	10.7536	-0.19131	0.363483	-0.526324	0.598663	0.99423
Map3k14	173.899	-0.072777	0.144977	-0.501991	0.615674	0.99423
Map2k6	12.0961	-0.118947	0.361078	-0.329423	0.741836	0.99423
Tank	10.3215	-0.119035	0.433156	-0.274809	0.783463	0.994868
Tnfrsf1a	246.273	-0.0397517	0.137696	-0.288693	0.772816	0.99423
Ikbkb	336.129	-0.0160582	0.08291	-0.193682	0.846425	0.995802
Chuk	358.656	-0.0122905	0.0842776	-0.145834	0.884053	0.996608
Ikbkg	36.5076	0.0433818	0.272127	0.159417	0.87334	0.996608
Map2k4	50.991	0.0274027	0.169398	0.161765	0.871491	0.996608
Tradd	97.017	0.0334438	0.145126	0.230448	0.817744	0.995802
Cradd	4.59782	0.311276	0.511308	0.608783	0.542668	0.993885
Atf1	94.0111	0.121319	0.134978	0.898811	0.368753	0.993885
Ripk1	107.392	0.245429	0.148022	1.65805	0.0973068	0.993885
Nfkbia	666.483	0.263097	0.145549	1.80761	0.0706667	0.993885

### Sheet: MAPK Pathway
	baseMean	log2FoldChange	lfcSE	stat	pvalue	padj				Pathway:	REACTOME_MAP2K_AND_MAPK_ACTIVATION
Map2k1	1404.73	-0.109818	0.0755446	-1.45368	0.146034	0.993885
Hras	453.507	-0.171983	0.109764	-1.56684	0.117151	0.993885
Tln1	79.9734	-0.120333	0.126282	-0.952889	0.340646	0.993885
Pebp1	14027	-0.0966916	0.0733878	-1.31754	0.187657	0.993885
Wdr83	256.555	-0.112464	0.0941908	-1.194	0.232479	0.993885
Rap1b	3193.48	-0.0772103	0.0683016	-1.13043	0.258295	0.993885
Rap1a	122.845	-0.108575	0.113657	-0.95529	0.339431	0.993885
Araf	4388.22	-0.052489	0.0592128	-0.886447	0.375377	0.993885
Vcl	6.08453	-0.338231	0.460736	-0.73411	0.462882	0.993885
Ywhab	1944.96	-0.0382941	0.0618996	-0.618649	0.536148	0.993885
Actg1	16.7606	-0.135086	0.262024	-0.515548	0.60617	0.99423
Lamtor2	483.827	-0.0590309	0.0870083	-0.678451	0.497486	0.993885
Lamtor3	2107.04	-0.0431699	0.0685833	-0.629452	0.529053	0.993885
Kras	16.283	-0.252563	0.349042	-0.72359	0.469318	0.993885
Itga2b	13.3638	-0.137615	0.295233	-0.466124	0.641126	0.99423
Iqgap1	1051.45	-0.0432796	0.0880819	-0.491356	0.623174	0.99423
Braf	164.009	-0.0375261	0.113649	-0.330194	0.741253	0.99423
Arrb1	75.0338	-0.0457358	0.180531	-0.253341	0.800004	0.995771
Ksr2	75.6824	-0.0276255	0.25059	-0.110242	0.912217	0.997985
Ksr1	66.7703	-0.00719694	0.19887	-0.0361891	0.971132	0.999325
Apbb1ip	4.10344	0.098586	0.531321	0.185549	0.852799	0.996159
Csk	19.087	0.0638506	0.246206	0.259338	0.795374	0.994868
Actb	25038.9	0.0459591	0.0980795	0.46859	0.639362	0.99423
Mapk1	1340.91	0.0278834	0.064264	0.433888	0.66437	0.99423
Mapk3	2906.7	0.0913681	0.123704	0.738603	0.460148	0.993885
Src	33.3057	0.15267	0.22349	0.683118	0.494532	0.993885
Vwf	31.8903	0.314523	0.251569	1.25025	0.21121	0.993885

### Sheet: Acetylcholine Release
	baseMean	log2FoldChange	lfcSE	stat	pvalue	padj				Pathway:	REACTOME_ACETYLCHOLINE_NEUROTRANSMITTER_RELEASE_CYCLE
Ppfia2	6.08448	-0.545999	0.540597	-1.00999	0.312499	0.993885
Slc18a3	8.76005	-0.327574	0.432919	-0.756663	0.449252	0.993885
Cplx1	37744.7	-0.0640068	0.0862367	-0.742222	0.457953	0.993885
Chat	8.26536	-0.171655	0.424137	-0.404716	0.685686	0.99423
Ppfia4	145.464	0.00950895	0.110953	0.0857025	0.931703	0.997985
Tspoap1	175.585	0.0446761	0.387101	0.115412	0.908119	0.997985
Ppfia1	42.4128	0.0485112	0.237247	0.204476	0.837982	0.995802
Stx1a	9.4685	0.129368	0.398637	0.324526	0.74554	0.99423
Stxbp1	685.304	0.0333226	0.0922015	0.36141	0.717793	0.99423
Rab3a	2022.97	0.0235476	0.069602	0.338318	0.735124	0.99423
Vamp2	68054	0.0220652	0.0623178	0.354075	0.723283	0.99423
Unc13b	7.91805	0.153736	0.380631	0.403897	0.686288	0.99423
Ppfia3	301.374	0.053384	0.100075	0.533438	0.59373	0.99423
Syt1	21.0021	0.16512	0.237082	0.696467	0.486136	0.993885
Rims1	17.4636	0.221693	0.27197	0.815137	0.414994	0.993885
Snap25	397.741	0.251678	0.103259	2.43736	0.014795	0.993885

### Sheet: Neurotransmitter Release Cycle
	baseMean	log2FoldChange	lfcSE	stat	pvalue	padj				Pathway:	REACTOME_NEUROTRANSMITTER_RELEASE_CYCLE
Lin7c	4911.49	-0.118746	0.0856528	-1.38637	0.165635	0.993885
Slc1a1	5627.91	-0.0743947	0.0668141	-1.11346	0.265512	0.993885
Ppfia2	6.08448	-0.545999	0.540597	-1.00999	0.312499	0.993885
Lin7b	430.789	-0.101408	0.108534	-0.934345	0.350126	0.993885
Slc1a3	8077.26	-0.0572559	0.0730913	-0.783347	0.433423	0.993885
Slc18a3	8.76005	-0.327574	0.432919	-0.756663	0.449252	0.993885
Cplx1	37744.7	-0.0640068	0.0862367	-0.742222	0.457953	0.993885
Gls2	13.9258	-0.189811	0.323064	-0.587533	0.556846	0.99423
Aldh5a1	117.283	-0.10874	0.206175	-0.527419	0.597903	0.99423
Chat	8.26536	-0.171655	0.424137	-0.404716	0.685686	0.99423
Arl6ip5	5318.74	-0.0241236	0.0657795	-0.366734	0.713817	0.99423
Slc22a1	4.94509	-0.164602	0.505128	-0.325862	0.744529	0.99423
Gad2	7352.96	-0.0173799	0.0784201	-0.221626	0.824605	0.995802
Slc22a2	13.7945	-0.0154103	0.382551	-0.0402829	0.967868	0.998873
Slc17a7	40462.5	-0.00166205	0.0602833	-0.0275707	0.978005	0.999948
Slc1a2	499.113	0.00570451	0.138425	0.0412101	0.967128	0.998873
Dnajc5	350.365	0.00635335	0.120737	0.0526212	0.958034	0.998163
Ppfia4	145.464	0.00950895	0.110953	0.0857025	0.931703	0.997985
Tspoap1	175.585	0.0446761	0.387101	0.115412	0.908119	0.997985
Lin7a	15.485	0.0667657	0.35039	0.190547	0.848881	0.995802
Ppfia1	42.4128	0.0485112	0.237247	0.204476	0.837982	0.995802
Slc38a2	6.36076	0.0635805	0.431567	0.147325	0.882876	0.996608
Syn1	476.394	0.0274031	0.0977399	0.280368	0.779195	0.994868
Slc18a2	404.699	0.0265796	0.095428	0.278531	0.780605	0.994868
Stx1a	9.4685	0.129368	0.398637	0.324526	0.74554	0.99423
Syn2	2115.9	0.0300122	0.087093	0.344599	0.730396	0.99423
Stxbp1	685.304	0.0333226	0.0922015	0.36141	0.717793	0.99423
Rab3a	2022.97	0.0235476	0.069602	0.338318	0.735124	0.99423
Vamp2	68054	0.0220652	0.0623178	0.354075	0.723283	0.99423
Gls	1670.55	0.0532548	0.124556	0.427556	0.668974	0.99423
Slc1a6	33.3621	0.0981454	0.214386	0.457797	0.647098	0.99423
Gad1	121.381	0.0755066	0.141594	0.533262	0.593853	0.99423
Unc13b	7.91805	0.153736	0.380631	0.403897	0.686288	0.99423
Ppfia3	301.374	0.053384	0.100075	0.533438	0.59373	0.99423
Maoa	1025.54	0.0256954	0.0584022	0.439973	0.659957	0.99423
Syn3	178.165	0.168083	0.193109	0.870406	0.384079	0.993885
Apba1	13.0777	0.202273	0.319315	0.633459	0.526434	0.993885
Syt1	21.0021	0.16512	0.237082	0.696467	0.486136	0.993885
Rims1	17.4636	0.221693	0.27197	0.815137	0.414994	0.993885
Slc6a1	1454.34	0.129917	0.0873791	1.48682	0.137062	0.993885
Slc32a1	100.95	0.376005	0.211445	1.77826	0.075361	0.993885
Slc6a11	4758.91	0.103726	0.0715419	1.44986	0.147097	0.993885
Snap25	397.741	0.251678	0.103259	2.43736	0.014795	0.993885

### Sheet: Neurotrans. Signaling
	baseMean	log2FoldChange	lfcSE	stat	pvalue	padj				Pathway:	REACTOME_NEUROTRANSMITTER_RECEPTORS_AND_POSTSYNAPTIC_SIGNAL_TRANSMISSION
Actn2	48.9583	-0.541051	0.185931	-2.90996	0.00361474	0.896235
Gnai3	1943.48	-0.124954	0.055807	-2.23903	0.0251539	0.993885
Gng10	1911.09	-0.186873	0.0791115	-2.36215	0.0181695	0.993885
Chrnb2	110.156	-0.293539	0.130647	-2.24682	0.0246517	0.993885
Adcy1	79771.2	-0.152492	0.0703876	-2.16647	0.0302756	0.993885
Tubb4b	1923.76	-0.103703	0.0566298	-1.83124	0.0670644	0.993885
Gng7	99.6841	-0.356732	0.170692	-2.08992	0.0366253	0.993885
Adcy2	2825.58	-0.117871	0.0692562	-1.70196	0.0887636	0.993885
Grip2	25.3042	-0.405802	0.246877	-1.64374	0.100229	0.993885
Tuba8	215.555	-0.156716	0.098064	-1.5981	0.11002	0.993885
Nefl	18032.7	-0.127243	0.0747684	-1.70183	0.0887872	0.993885
Git1	164.098	-0.597591	0.371438	-1.60886	0.107648	0.993885
Grik4	20.2296	-0.407087	0.272177	-1.49567	0.13474	0.993885
Hras	453.507	-0.171983	0.109764	-1.56684	0.117151	0.993885
Cacng8	2072.2	-0.198369	0.115783	-1.71329	0.0866599	0.993885
Gng11	367.779	-0.257904	0.152588	-1.6902	0.0909891	0.993885
Prkaa1	38.2666	-0.337869	0.22233	-1.51967	0.128593	0.993885
Lin7c	4911.49	-0.118746	0.0856528	-1.38637	0.165635	0.993885
Adcy7	33.8539	-0.28423	0.224946	-1.26355	0.206391	0.993885
Nsf	25307.5	-0.0554255	0.0541891	-1.02282	0.306394	0.993885
Epb41l1	76.7147	-0.22087	0.169632	-1.30205	0.192899	0.993885
Gng5	614.451	-0.143005	0.10486	-1.36377	0.172641	0.993885
Grin2a	17779.4	-0.166676	0.121853	-1.36784	0.171362	0.993885
Gng13	397.763	-0.139197	0.116902	-1.19072	0.233764	0.993885
Gabra2	2106.42	-0.158724	0.127575	-1.24416	0.21344	0.993885
Gabrb3	130.112	-0.125671	0.130732	-0.96129	0.336406	0.993885
Tuba1c	37.4252	-0.826018	0.483902	-1.70699	0.0878234	0.993885
Gabra5	125.167	-0.215865	0.168803	-1.2788	0.200969	0.993885
Chrna3	11.3126	-0.399498	0.387565	-1.03079	0.302639	0.993885
Camkk2	19.0785	-0.300977	0.294473	-1.02209	0.30674	0.993885
Nbea	232.168	-0.0859041	0.0988862	-0.868717	0.385002	0.993885
Gnb2	2095.14	-0.0596629	0.0672889	-0.886668	0.375258	0.993885
Lin7b	430.789	-0.101408	0.108534	-0.934345	0.350126	0.993885
Prkca	36.1441	-0.20949	0.24267	-0.863269	0.387989	0.993885
Ap2b1	51.4955	-0.159681	0.200274	-0.79731	0.425271	0.993885
Tuba1a	10100.7	-0.0634325	0.0802284	-0.79065	0.429148	0.993885
Gabbr2	15093.6	-0.0518323	0.0690603	-0.750537	0.452932	0.993885
Tubb2a	5373.53	-0.0578483	0.0764829	-0.756356	0.449436	0.993885
Calm1	14091.4	-0.0299299	0.049156	-0.608876	0.542607	0.993885
Kcnj6	10541.1	-0.0999096	0.119186	-0.838268	0.40188	0.993885
Gnb5	266.664	-0.154813	0.169938	-0.910993	0.362299	0.993885
Kcnj2	1169.73	-0.120866	0.13973	-0.864995	0.387042	0.993885
Prkar1a	50.9012	-0.112755	0.174625	-0.645698	0.518475	0.993885
Gnb1	40.2334	-0.136826	0.21092	-0.648711	0.516525	0.993885
Kras	16.283	-0.252563	0.349042	-0.72359	0.469318	0.993885
Gnb4	10.102	-0.221949	0.378884	-0.585797	0.558012	0.99423
Prkag1	60.1035	-0.0818167	0.154522	-0.529481	0.596472	0.99423
Rasgrf1	22.2004	-0.111071	0.237042	-0.468569	0.639377	0.99423
Grin2d	36.1403	-0.119105	0.215612	-0.552402	0.580673	0.99423
Rps6ka2	6.99847	-0.145702	0.395145	-0.368731	0.712328	0.99423
Grin2c	34.2272	-0.0956453	0.19948	-0.479472	0.631603	0.99423
Camkk1	336.847	-0.0546716	0.0997968	-0.54783	0.583809	0.99423
Gng3	9513.46	-0.0453865	0.0837313	-0.542049	0.587784	0.99423
Nrgn	80318	-0.0387847	0.0744543	-0.520919	0.602423	0.99423
Gabrg3	6.57744	-0.21873	0.447987	-0.48825	0.625373	0.99423
Adcy6	264.856	-0.0510366	0.103773	-0.49181	0.622854	0.99423
Tspan7	438.741	-0.0268977	0.0723735	-0.371652	0.710152	0.99423
Kpna2	234.572	-0.0557494	0.113582	-0.490831	0.623546	0.99423
Prkaa2	9.77	-0.16913	0.379914	-0.44518	0.65619	0.99423
Dlg4	419.082	-0.110795	0.189099	-0.585909	0.557937	0.99423
Ap2s1	3309.92	-0.0291833	0.077832	-0.374952	0.707696	0.99423
Gng12	26.5134	-0.0848056	0.241905	-0.350574	0.725908	0.99423
Chrna7	174.102	-0.0636755	0.153305	-0.415353	0.677884	0.99423
Prkar2a	4404.9	-0.0279554	0.0845013	-0.330828	0.740774	0.99423
Kcnj10	11410.7	-0.0304066	0.0925969	-0.328376	0.742627	0.99423
Gngt2	9.82416	-0.103794	0.373539	-0.277867	0.781115	0.994868
Gria4	607.836	-0.0408402	0.12401	-0.32933	0.741906	0.99423
Grin2b	145.725	-0.0749268	0.207416	-0.361239	0.717921	0.99423
Grip1	9.83169	-0.1039	0.385471	-0.269539	0.787515	0.994868
Akap5	74.4409	-0.0412477	0.156259	-0.26397	0.791803	0.994868
Kcnj9	242.897	-0.0291127	0.118903	-0.244844	0.806577	0.995802
Gnai1	9858.24	-0.018654	0.0781518	-0.238689	0.811346	0.995802
Prkar1b	1087.66	-0.0257189	0.10351	-0.248469	0.803772	0.995802
Tuba1b	6745.48	-0.0170935	0.0905435	-0.188787	0.850259	0.995809
Prkcb	63.3133	-0.0319415	0.194436	-0.164277	0.869513	0.996608
Kcnj12	90.9635	-0.024122	0.164417	-0.146712	0.883359	0.996608
Camk1	427.815	-0.0114127	0.117894	-0.0968047	0.922882	0.997985
Plcb2	94.2853	-0.012692	0.145886	-0.0869996	0.930672	0.997985
Chrna1	94.4656	-0.00910892	0.132967	-0.0685053	0.945383	0.998163
Gabrb1	53.395	-0.0124056	0.200006	-0.0620259	0.950542	0.998163
Tubb2b	2688.87	-0.00783865	0.126375	-0.0620269	0.950541	0.998163
Gabbr1	1878.52	-0.00216701	0.0600341	-0.0360963	0.971206	0.999325
Gnb3	4.66667	-0.00270741	0.77988	-0.00347157	0.99723	0.999948
Ap2a1	28.6222	0.00777404	0.235125	0.0330634	0.973624	0.999948
Tubb3	5385.05	0.00782792	0.0956356	0.0818516	0.934765	0.997985
Plcb1	267.969	0.00561812	0.0884801	0.0634959	0.949372	0.998163
Pdpk1	7.49784	0.0537749	0.546886	0.0983292	0.921671	0.997985
Rps6ka1	3.54206	0.114928	0.707112	0.162531	0.870888	0.996608
Lin7a	15.485	0.0667657	0.35039	0.190547	0.848881	0.995802
Kcnj16	56.1458	0.0360831	0.184259	0.195828	0.844745	0.995802
Dlg3	13.2929	0.0917992	0.402971	0.227806	0.819797	0.995802
Cacng2	5221.26	0.0210143	0.0908414	0.23133	0.817059	0.995802
Gnal	197.994	0.0247764	0.113535	0.218228	0.827252	0.995802
Mapt	42.2855	0.0481098	0.197784	0.243243	0.807817	0.995802
Gabra3	180.134	0.0378945	0.136736	0.277137	0.781675	0.994868
Kcnj3	9.46913	0.0859177	0.376476	0.228216	0.819479	0.995802
Arhgef9	20.2943	0.0913985	0.302371	0.302273	0.762444	0.99423
Gria3	66.1032	0.0273909	0.138485	0.19779	0.84321	0.995802
Cacng3	2680.08	0.0304004	0.0954403	0.318528	0.750085	0.99423
Prkcg	982.894	0.0371656	0.105229	0.353188	0.723947	0.99423
Gnai2	2800.86	0.0296382	0.0780696	0.379638	0.704214	0.99423
Dlg2	114.878	0.0510181	0.134401	0.379596	0.704245	0.99423
Kcnj4	298.615	0.0365341	0.0979167	0.373114	0.709063	0.99423
Prkaca	853.174	0.0304603	0.0770906	0.395124	0.692751	0.99423
Camk2d	5.72368	0.17793	0.467079	0.380942	0.703246	0.99423
Lrrc7	755.906	0.0716951	0.141552	0.506491	0.612512	0.99423
Gng2	72.9064	0.0524771	0.142997	0.36698	0.713634	0.99423
Pick1	266.953	0.0399475	0.0949402	0.420765	0.673927	0.99423
Prkab2	6.36536	0.192104	0.443807	0.432855	0.66512	0.99423
Mapk1	1340.91	0.0278834	0.064264	0.433888	0.66437	0.99423
Tubb6	93.6135	0.0822657	0.152322	0.540078	0.589143	0.99423
Gabra1	301.604	0.107043	0.15435	0.693507	0.487992	0.993885
Grik2	13.3601	0.167685	0.324053	0.517461	0.604834	0.99423
Ppm1e	129.201	0.0612895	0.118545	0.517016	0.605145	0.99423
Mapk3	2906.7	0.0913681	0.123704	0.738603	0.460148	0.993885
Gabrb2	32.8255	0.223609	0.30661	0.729295	0.465821	0.993885
Apba1	13.0777	0.202273	0.319315	0.633459	0.526434	0.993885
Tubb4a	18610.4	0.0405506	0.0641403	0.632217	0.527245	0.993885
Adcy9	40.0253	0.142703	0.214267	0.666008	0.505406	0.993885
Src	33.3057	0.15267	0.22349	0.683118	0.494532	0.993885
Cacng4	1471.58	0.0557575	0.0807738	0.690291	0.490011	0.993885
Grin3a	6.4339	0.285832	0.452501	0.631673	0.527601	0.993885
Prkar2b	8.12922	0.327562	0.428708	0.764069	0.444826	0.993885
Camk4	26.1545	0.218096	0.260457	0.83736	0.40239	0.993885
Tuba4a	192.963	0.100441	0.116925	0.859023	0.390328	0.993885
Rac1	221.459	0.0625064	0.0907866	0.688498	0.491139	0.993885
Adcy5	1141.66	0.075339	0.0884387	0.851878	0.394282	0.993885
Grik1	28.1449	0.349374	0.343572	1.01689	0.309208	0.993885
Erbb4	210.394	0.0835301	0.103345	0.808265	0.418938	0.993885
Gria2	2198.62	0.0906205	0.0981648	0.923147	0.35593	0.993885
Grik5	1092.28	0.0924443	0.0988587	0.935116	0.349729	0.993885
Gng8	8.6947	0.352592	0.387659	0.909541	0.363065	0.993885
Prkacb	1081.56	0.0997355	0.0917387	1.08717	0.276962	0.993885
Prkab1	81.0966	0.10787	0.130952	0.82374	0.410087	0.993885
Rps6ka3	22.4969	0.235568	0.248292	0.948753	0.342746	0.993885
Ncald	695.261	0.106608	0.0931631	1.14431	0.252495	0.993885
Prkag2	42.2089	0.168719	0.176689	0.954893	0.339632	0.993885
Camk2b	52.85	0.273619	0.21105	1.29646	0.194816	0.993885
Camk2g	17.9504	0.366161	0.299705	1.22174	0.221808	0.993885
Grik3	28.7775	0.276924	0.23216	1.19282	0.232942	0.993885
Ppm1f	10.9619	0.241623	0.313427	0.770907	0.440762	0.993885
Rasgrf2	3.17768	0.859127	0.725673	1.1839	0.236451	0.993885
Adcy3	21.9109	0.205044	0.229161	0.894762	0.370914	0.993885
Nptn	19.5158	0.314637	0.267425	1.17654	0.239379	0.993885
Chrna4	42.495	0.215854	0.184598	1.16932	0.242276	0.993885
Mdm2	328.918	0.163595	0.116642	1.40254	0.160755	0.993885
Arhgef7	15.6895	0.554135	0.378984	1.46216	0.143698	0.993885
Gng4	295.735	0.189887	0.116958	1.62355	0.104472	0.993885
Chrna6	51.61	0.293125	0.161952	1.80995	0.0703042	0.993885

### Sheet: Purinergic Signaling
	baseMean	log2FoldChange	lfcSE	stat	pvalue	padj				Pathway:	WP_PURINERGIC_SIGNALING
Gnai3	1943.48	-0.124954	0.055807	-2.23903	0.0251539	0.993885
P2ry6	8.84147	-0.782251	0.403535	-1.93849	0.052563	0.993885
P2ry14	4.59704	-0.402341	0.510559	-0.78804	0.430674	0.993885
Gnaz	338.841	-0.0790885	0.0854784	-0.925246	0.354838	0.993885
P2ry13	367.191	-0.105809	0.11078	-0.955125	0.339514	0.993885
Adora3	9.4782	-0.303706	0.464425	-0.653939	0.513151	0.993885
Panx1	337.426	-0.0443742	0.0847569	-0.523546	0.600594	0.99423
Adora2b	106.655	-0.077754	0.157884	-0.492474	0.622384	0.99423
P2rx3	28.5602	-0.043122	0.204146	-0.211231	0.832707	0.995802
Gnai1	9858.24	-0.018654	0.0781518	-0.238689	0.811346	0.995802
Lpar4	99.8033	-0.0194882	0.160995	-0.121049	0.903652	0.997588
Adora1	1075.63	-0.00779818	0.0807706	-0.0965473	0.923086	0.997985
Gnat1	5.3755	-9.24645e-05	0.533535	-0.000173305	0.999862	0.999948
Gnas	1732.7	0.00251855	0.098534	0.0255602	0.979608	0.999948
Lpar6	98.0063	0.00340743	0.160795	0.0211912	0.983093	0.999948
Gnai2	2800.86	0.0296382	0.0780696	0.379638	0.704214	0.99423
P2ry12	4.73724	0.216203	0.49202	0.439419	0.660358	0.99423
Gnao1	30597.9	0.0272266	0.039969	0.681194	0.495749	0.993885
P2rx7	9.26271	0.602227	0.42622	1.41295	0.157671	0.993885
P2ry1	9.54611	0.629811	0.358258	1.75798	0.0787504	0.993885
